# Charting the transition from in vitro gliogenesis to the in vivo maturation of transplanted human glial progenitor cells

**DOI:** 10.1101/2025.04.22.649367

**Authors:** John N. Mariani, Steven J. Schanz, Benjamin Mansky, Xiaolu Wei, Carter C. Long, Devin Chandler-Militello, Nguyen P.T. Huynh, Steven A. Goldman

## Abstract

Neither rodent models nor in vitro studies of human cells adequately describe the molecular ontogeny of human glial progenitor cells (hGPCs). Here, we used scRNA-seq together with scATAC-Seq and CUT&TAG assessment of chromatin availability to track the in vitro genesis and in vivo differentiation of hGPCs from pluripotent stem cells (PSCs). In vitro, the hGPC pool comprised 4 transcriptionally-distinct subpopulations, each associated with a distinct pattern of chromatin accessibility and histone modification of stage-dependent genes. After the neonatal transplant of these cells into myelin-deficient shiverer mice, they differentiated further as astrocytes and oligodendrocytes. A combination of gene co-expression, motif enrichment, cell-trajectory, and cell-cell interaction analyses revealed that the host environment potentiated the context-dependent differentiation of the hGPCs, via their activation of distinct gene regulatory networks. Together, these data chart the process by which human PSC-derived GPCs are generated in vitro and diversify in vivo to mature as astrocytes and oligodendrocytes.
