## Supplemental Table 3 for "Charting the transition from in vitro gliogenesis to the in vivo maturation of transplanted human glial progenitor cells"

### Sheet: Sup Table 3 Description
Transcriptional Characterization of In Vivo hGPCs
GPC Enriched Genes	Shared GPC Enrichment vs imOLs of imAstrocytes (Differential Expression using MAST)
	Gene	imOL vs GPC FDR	imOL vs GPC Log2FC	imAstrocyte vs GPC FDR	imAstrocyte vs GPC Log2FC
	Gene being tested	FDR adjusted p-value	LogFC between groups	FDR adjusted p-value	LogFC between groups
Cycling Enriched Genes	Shared Enrichment of cGPCs and cAPCs vs GPCs (Differential Expression using MAST)
	Gene	cGPC vs GPC FDR	cGPC vs GPC Log2FC	cAPC vs GPC FDR	cAPC vs GPC Log2FC
	Gene being tested	FDR adjusted p-value	LogFC between groups	FDR adjusted p-value	LogFC between groups
cGPC vs cAPC DE	Differential expression with MAST between cGPCs and cAPCs
	Gene	FDR	Log2FC
	Gene being tested	FDR adjusted p-value	LogFC between groups

### Sheet: GPC Enriched Genes
Gene	imOL vs GPC FDR	imOL vs GPC Log2FC	imAstrocyte vs GPC FDR	imAstrocyte vs GPC Log2FC
PDGFRA	0	-2.31484	1.34341e-140	-1.31467
CCND1	0	-1.97191	1.6476e-102	-1.26831
SCG3	0	-1.2856	1.58575e-45	-0.698047
WSCD1	0	-1.28213	5.53958e-09	-0.253846
COL20A1	0	-1.21242	1.16816e-184	-1.80459
PTPRZ1	0	-1.1946	1.737e-34	-0.466896
LRRC4C	0	-1.18018	2.84778e-157	-1.28907
EPN2	0	-1.1426	5.24423e-113	-0.81722
SNTG1	1.95953e-280	-1.05795	3.81826e-64	-0.842169
OLIG1	0	-1.04936	3.79615e-56	-0.678485
PLEKHH2	9.3154e-246	-1.0345	1.2209e-42	-0.880239
COTL1	0	-1.02187	3.74216e-84	-0.836417
CNTN1	1.67491e-238	-1.00547	1.689e-173	-1.67734
DLL3	2.41053e-121	-1.0048	2.8358e-105	-1.45648
TTC9B	1.0688e-253	-0.988649	1.20454e-182	-1.26835
STMN4	4.24422e-218	-0.958106	3.24877e-22	-0.449053
ITM2C	7.9894e-264	-0.950176	8.32452e-97	-0.908284
LHFPL3	1.52881e-259	-0.923621	1.2825e-161	-1.27415
C1QL1	4.21986e-189	-0.904207	3.11623e-62	-0.974674
CD82	1.7663e-235	-0.900384	9.37884e-69	-0.8313
IGSF21	1.59986e-244	-0.895658	1.85798e-118	-0.999387
S100B	1.01323e-216	-0.890338	1.54932e-126	-1.18104
NSG2	6.27262e-281	-0.879653	4.02229e-82	-0.905747
RPL13	0	-0.87172	1.82883e-15	-0.29039
BAALC	2.17259e-219	-0.867605	1.21512e-100	-0.961427
FGFR1	1.37573e-231	-0.854551	2.56488e-38	-0.615982
C3orf70	9.06007e-276	-0.844928	4.23742e-28	-0.420256
GNG3	1.23872e-172	-0.796277	1.85572e-133	-0.964743
NXPH1	1.62244e-227	-0.795961	2.38024e-119	-0.917138
ENSG00000289612	4.30284e-226	-0.764307	1.61285e-33	-0.653597
SLC35F1	5.39312e-216	-0.762356	1.08037e-39	-0.554382
SULF2	4.59926e-185	-0.762285	4.00482e-107	-1.00498
SCN1A	1.09928e-155	-0.759362	4.3006e-44	-0.854276
LRP1	9.15426e-177	-0.748001	3.15101e-25	-0.409492
ETV5	9.68368e-214	-0.74616	2.32695e-31	-0.494331
LRRK2	5.57842e-189	-0.745794	4.53684e-54	-0.814888
BEX1	1.20257e-133	-0.744499	4.55248e-143	-1.38529
NKAIN4	5.1474e-111	-0.730569	1.16863e-75	-1.00307
BASP1	6.46332e-153	-0.7209	3.99925e-92	-0.92786
SPATA6	1.16127e-184	-0.704596	1.18503e-13	-0.402323
PHLDA1	4.14248e-129	-0.691663	1.1817e-194	-1.56146
PEG10	6.81003e-116	-0.667362	1.0481e-05	-0.258144
PCSK1N	4.17672e-143	-0.657109	1.96535e-141	-1.148
KIF5C	1.19257e-138	-0.655743	2.84839e-17	-0.41166
SPRY4	4.63184e-209	-0.650954	9.04385e-33	-0.548521
NTRK3	6.12575e-130	-0.65077	1.69258e-29	-0.509239
KCNQ2	1.73687e-137	-0.648719	5.66214e-47	-0.631262
METRN	1.22234e-122	-0.645496	1.2845e-13	-0.279766
PLLP	1.20504e-91	-0.64511	6.43191e-184	-1.46533
PCDH15	1.64284e-114	-0.644367	4.45347e-77	-0.932648
FOSB	2.83289e-172	-0.635248	1.51593e-10	-0.313735
SLC25A6	7.50243e-181	-0.633841	1.40181e-54	-0.480179
RPS28	1.39695e-197	-0.626497	9.92107e-21	-0.306929
H1-10	2.30398e-111	-0.625466	1.10873e-07	-0.271041
CASK	7.23701e-140	-0.61993	5.69032e-14	-0.341415
TSPAN7	1.36084e-122	-0.611449	6.26752e-13	-0.302466
GRID2	2.46974e-80	-0.607796	3.32272e-30	-0.75037
CA10	5.35313e-93	-0.604321	6.63902e-208	-1.35548
RARRES2	8.31166e-175	-0.598698	2.68175e-06	-0.300508
HIP1	1.9494e-126	-0.595218	4.05139e-17	-0.412109
KLRC2	4.09292e-124	-0.592929	1.27522e-62	-0.71757
MYT1	6.3853e-123	-0.5905	4.37949e-77	-0.787448
ELMO1	4.36911e-144	-0.590443	9.86783e-69	-0.712567
MAFF	9.07838e-185	-0.589697	3.20859e-10	-0.283871
TM4SF1	5.35159e-140	-0.584802	3.93486e-86	-0.721504
ARL2BP	9.91693e-139	-0.579358	2.79828e-57	-0.614373
APOD	2.62223e-95	-0.565481	3.02839e-287	-2.43427
NOVA1	2.7098e-169	-0.561898	3.54374e-90	-0.656552
MTSS1	3.52543e-84	-0.556697	1.04448e-49	-0.735014
PDLIM5	1.33986e-148	-0.556151	1.94756e-17	-0.363317
OLIG2	7.38011e-127	-0.555777	2.94224e-126	-1.11085
RPL15	2.45123e-178	-0.545859	3.56845e-20	-0.283566
ABHD2	4.17701e-97	-0.545718	4.43838e-32	-0.547643
THY1	1.67488e-77	-0.533721	5.66238e-159	-1.24844
LRP1B	1.09329e-111	-0.532798	2.37409e-05	-0.300302
CHST11	1.94522e-117	-0.521032	5.84092e-23	-0.430116
KIF13A	1.22317e-97	-0.517208	9.85764e-36	-0.596859
NCALD	3.9232e-101	-0.511181	1.69818e-45	-0.5627
CHL1	2.2124e-105	-0.505497	1.03074e-16	-0.363526
MLLT11	1.9506e-62	-0.504956	7.49075e-78	-0.762114
BRINP3	4.37767e-121	-0.504721	1.20501e-27	-0.444297
TMEM59L	1.34856e-102	-0.49754	1.5365e-15	-0.312774
CSPG4	1.09381e-93	-0.494573	4.63546e-37	-0.59313
GAP43	5.19816e-108	-0.492587	2.83254e-76	-0.675995
ZCCHC24	7.9788e-87	-0.492553	2.1744e-22	-0.429527
COL9A3	2.11543e-66	-0.483916	9.43531e-98	-0.968182
CD59	1.26994e-113	-0.479588	9.01833e-19	-0.355772
KCND2	1.80807e-98	-0.478761	1.21781e-18	-0.397063
SPARC	1.78485e-78	-0.46653	3.55884e-17	-0.391089
DUSP6	3.74643e-126	-0.460024	4.20047e-10	-0.266797
PDZD2	5.64819e-143	-0.458721	4.60511e-38	-0.469377
REV3L	3.03365e-78	-0.4575	3.4439e-13	-0.268525
OLFM1	1.04326e-102	-0.456202	8.89396e-39	-0.475124
LINGO1	2.84471e-86	-0.447003	6.39015e-29	-0.503866
CALCRL	2.97605e-133	-0.438824	3.54486e-31	-0.45638
OLFM2	2.08515e-43	-0.432178	2.50902e-54	-0.738398
RBM3	1.78402e-73	-0.429443	6.85183e-24	-0.365316
ITM2A	2.73349e-52	-0.428218	2.60148e-22	-0.554857
TCEAL2	7.7356e-66	-0.426019	4.13001e-23	-0.440715
SPOCK2	1.3895e-92	-0.423232	7.48778e-14	-0.350607
EMP2	1.07045e-125	-0.418067	3.29603e-35	-0.434284
SHC3	1.06288e-63	-0.417363	6.1188e-29	-0.491337
PXDC1	2.48745e-60	-0.41642	2.00508e-14	-0.349196
CCDC50	1.91662e-76	-0.41261	4.43018e-66	-0.871342
CHRM3	8.64223e-98	-0.408494	3.75961e-33	-0.471393
LAMA4	8.686e-104	-0.404273	9.65933e-37	-0.454936
GNAS	1.47405e-86	-0.401147	2.70421e-16	-0.281236
SNAP25	1.79638e-113	-0.398932	2.59244e-37	-0.416443
EEF1A2	2.86405e-48	-0.398167	1.64931e-94	-0.755233
MAGI1	1.91025e-57	-0.396165	7.14544e-22	-0.425571
NENF	2.41304e-46	-0.390679	1.18599e-55	-0.660796
CSMD3	6.22896e-81	-0.384168	4.11085e-30	-0.474992
PRRX1	8.38012e-81	-0.383661	5.10327e-14	-0.351401
NTNG1	1.06471e-140	-0.380293	3.31676e-19	-0.349961
KIZ	7.951e-47	-0.379702	8.40591e-39	-0.673302
BEX3	1.40881e-78	-0.37817	6.81067e-31	-0.357882
ST6GAL1	5.56836e-102	-0.375532	3.42533e-30	-0.405633
ARL4A	2.21664e-38	-0.375321	3.87592e-108	-1.01814
UGDH	8.79931e-58	-0.374301	1.59581e-84	-0.680475
SMAP2	1.53716e-64	-0.372604	4.31783e-45	-0.607992
CACNG4	5.23186e-44	-0.36892	7.35876e-50	-0.667812
C2orf80	2.83738e-61	-0.366048	1.9895e-63	-0.531289
RALYL	3.43972e-61	-0.364783	6.76297e-67	-0.550855
SRM	7.46403e-50	-0.362701	1.35424e-21	-0.389886
RNF157	8.59242e-81	-0.361477	1.45649e-13	-0.289147
KCNIP1	1.00496e-121	-0.361461	2.50379e-24	-0.304422
BLM	2.53157e-66	-0.360155	1.45225e-08	-0.254263
SAMD4A	1.51478e-88	-0.359625	4.72545e-11	-0.270469
ARPP21	4.59474e-39	-0.357695	2.67435e-21	-0.466396
LNX1	2.38167e-101	-0.356882	1.9346e-35	-0.379751
IDH2	4.26028e-43	-0.355583	2.88256e-24	-0.412202
MAGEH1	7.39203e-47	-0.354089	4.48599e-27	-0.473752
NAV2	5.59728e-49	-0.351785	4.10305e-20	-0.405098
BCHE	2.89723e-34	-0.351626	1.25896e-23	-0.484101
SCN3A	6.51645e-42	-0.348976	1.98135e-28	-0.527777
CLK1	2.22502e-50	-0.3476	8.41283e-09	-0.256844
MYL6B	5.48085e-42	-0.345418	6.58185e-12	-0.278637
PLPPR5	1.40235e-72	-0.344429	9.70523e-41	-0.450778
SLITRK2	2.69499e-49	-0.344062	1.737e-08	-0.273506
SH3KBP1	9.31847e-65	-0.342772	2.94677e-38	-0.436406
EEF2	1.77229e-78	-0.339783	2.14885e-24	-0.306342
TMEM100	1.06914e-83	-0.33541	1.21755e-23	-0.306095
GNG7	1.48523e-35	-0.333962	1.3759e-18	-0.396991
ZNF462	3.64914e-35	-0.331378	1.61601e-14	-0.351235
SNX22	4.17296e-33	-0.328829	7.9974e-127	-1.13809
DCX	2.1045e-30	-0.324413	1.04019e-15	-0.340587
HNRNPA0	5.50825e-46	-0.323803	4.5035e-24	-0.341488
ENSG00000289503	8.10914e-159	-0.309123	4.92187e-35	-0.308041
MAPK10	1.02779e-35	-0.307127	3.05425e-22	-0.396591
CHRM3-AS2	2.99291e-80	-0.306989	3.37018e-41	-0.359211
UCHL1	7.14757e-30	-0.306399	4.15493e-54	-0.655808
TRIM24	9.68644e-43	-0.30638	2.77182e-07	-0.252987
XYLT1	9.50952e-65	-0.306301	1.50603e-19	-0.32215
TIMP4	1.33155e-42	-0.304979	1.49851e-31	-0.412674
IL1RAP	8.59804e-51	-0.304654	1.86377e-24	-0.392853
BMERB1	5.08343e-39	-0.303613	5.70287e-24	-0.402113
COBL	1.33586e-33	-0.303307	5.66101e-34	-0.562374
ROBO1	3.89534e-40	-0.303241	4.96025e-08	-0.258754
MZT2A	1.02866e-38	-0.302563	7.67137e-12	-0.281654
SEL1L3	1.53536e-65	-0.301479	6.96576e-17	-0.32063
FGF14	2.1752e-52	-0.301035	1.0745e-39	-0.429124
MYCBP2	9.0705e-32	-0.297692	1.10873e-07	-0.26704
PCDH9	7.52342e-31	-0.296239	1.28372e-31	-0.485929
MGLL	1.94517e-39	-0.29599	3.4879e-09	-0.259722
CXADR	2.27916e-36	-0.294945	3.49537e-70	-0.586562
BEX5	1.94151e-25	-0.290761	1.98651e-81	-0.69816
PDLIM2	5.01571e-36	-0.286518	4.79967e-20	-0.355518
AP2M1	5.94997e-39	-0.284982	1.19931e-14	-0.252121
SAPCD2	4.15146e-30	-0.279873	1.2636e-68	-0.677125
CACNA1A	1.7705e-35	-0.279861	2.41242e-25	-0.427626
OSBPL8	1.18559e-28	-0.278624	1.30158e-13	-0.346449
FLRT3	1.66085e-97	-0.277878	8.27131e-26	-0.282928
EHD4	1.70668e-45	-0.277649	8.56618e-47	-0.464179
COX8A	3.03879e-40	-0.276289	7.63968e-23	-0.34179
SFPQ	1.86868e-38	-0.273736	1.05266e-29	-0.420706
RCN2	4.24946e-34	-0.273719	3.26834e-18	-0.294045
CDH13	3.79364e-38	-0.273569	1.70323e-47	-0.490597
ST3GAL6	1.7452e-62	-0.272896	4.27668e-31	-0.343686
GDAP1L1	2.93732e-66	-0.272174	3.93339e-33	-0.311879
SLC38A1	1.78668e-30	-0.271739	2.87497e-12	-0.319604
LINC02488	1.81598e-137	-0.270377	2.39152e-30	-0.271456
ATP6V0A1	4.26867e-34	-0.269674	1.9661e-08	-0.279769
GRM5	3.67999e-67	-0.268585	1.42041e-14	-0.300373
SORBS2	3.06013e-77	-0.267962	1.11496e-18	-0.265917
SCN2A	7.61008e-42	-0.264836	3.92055e-30	-0.389721
LAGE3	9.29698e-37	-0.26278	6.41758e-13	-0.252732
NUP42	1.13205e-26	-0.256709	5.78875e-26	-0.506625
PKIA	1.34463e-43	-0.256669	1.50178e-15	-0.299228
NLGN3	1.91953e-32	-0.255676	1.96594e-45	-0.587392
TMEM160	5.63995e-23	-0.254729	3.42662e-15	-0.304646
LYPD1	1.03611e-27	-0.251972	1.09429e-15	-0.301191
PREX2	1.53123e-31	-0.250347	2.57402e-10	-0.318676
JPH4	1.97559e-24	-0.250224	2.36363e-56	-0.603921

### Sheet: Cycling Enriched Genes
Gene	cGPC vs GPC FDR	cGPC vs GPC Log2FC	cAPC vs GPC FDR	cAPC vs GPC Log2FC
TUBA1B	5.39363e-245	1.83763	3.59869e-160	2.3118
HMGB2	2.58687e-247	1.80552	5.8582e-201	2.67619
CENPF	1.55796e-142	1.60008	2.13887e-53	1.5986
HMGN2	0	1.56182	2.88344e-277	2.26463
TOP2A	6.7583e-157	1.53244	3.87276e-46	1.25854
H2AZ1	1.0008e-271	1.40142	1.1538e-163	1.66344
MKI67	4.51393e-149	1.40095	1.33728e-43	1.19279
TUBB	8.51972e-194	1.26821	1.22756e-47	0.988316
H4C3	7.04538e-94	1.22454	2.95739e-85	2.01134
SMC4	3.83122e-158	1.20568	2.40509e-49	1.09463
TYMS	9.09574e-146	1.1796	1.44844e-65	1.30164
PTTG1	5.55659e-105	1.17092	2.90139e-30	1.07126
PCLAF	3.89222e-134	1.1621	2.93604e-72	1.30664
BIRC5	1.05425e-146	1.15155	4.35786e-54	1.07178
SMC2	4.91988e-130	1.07446	1.22989e-31	0.802303
PBK	7.7638e-140	1.04959	1.11751e-40	0.987748
STMN1	8.88317e-124	1.02085	6.73094e-94	1.41783
UBE2C	3.29022e-121	0.98333	3.18623e-37	0.810313
CDK1	2.09819e-124	0.970105	1.20709e-29	0.654885
CKS2	1.29299e-93	0.95749	7.13818e-57	1.36189
MAD2L1	2.151e-113	0.956529	9.81157e-38	0.929799
TPX2	9.95805e-121	0.925996	7.06171e-29	0.761958
ASPM	1.35314e-104	0.925236	1.22388e-22	0.636383
PRC1	5.29866e-122	0.914577	2.45656e-26	0.586929
CENPU	3.26108e-133	0.899871	5.42202e-58	0.855767
TMPO	1.91151e-108	0.895807	3.12968e-36	0.88837
HELLS	4.49763e-85	0.88074	2.08351e-14	0.619947
HMGB1	8.98455e-129	0.862057	2.9468e-179	1.62556
GTSE1	2.64404e-120	0.858876	3.60449e-28	0.589339
ATAD2	2.15028e-90	0.852483	1.30586e-16	0.564906
RRM2	7.55063e-136	0.847683	1.02979e-24	0.459169
KPNA2	1.29601e-78	0.836928	7.35625e-13	0.498167
DUT	2.57495e-96	0.819883	1.40668e-20	0.635562
ZWINT	4.91812e-109	0.807208	3.9799e-29	0.550154
PCNA	1.0506e-100	0.798995	8.29513e-29	0.663823
ORC6	1.23969e-90	0.794347	8.78695e-34	0.847417
DHFR	6.74538e-82	0.791124	3.36543e-25	0.710747
SGO2	6.66841e-92	0.774372	7.11317e-29	0.676617
CKAP2	6.59708e-76	0.765378	8.98658e-28	0.813163
MIS18BP1	2.86962e-78	0.759685	1.14274e-12	0.475988
PIMREG	2.03024e-106	0.753543	7.53279e-39	0.734166
H2AX	1.56902e-83	0.751736	8.31256e-62	1.13896
EZH2	5.32619e-80	0.750756	1.40874e-18	0.603892
DEK	1.67862e-91	0.749707	3.08148e-47	0.894721
TUBB4B	1.43547e-63	0.73639	4.25818e-07	0.436851
KIF20B	1.70285e-77	0.735105	1.25727e-16	0.531935
RAD51AP1	1.00672e-99	0.722173	1.09772e-31	0.662456
CDKN2C	4.02042e-62	0.715237	9.89568e-41	1.0515
MCM7	4.96305e-72	0.703872	1.75667e-07	0.364019
TMSB15A	1.0095e-55	0.694047	1.94759e-23	0.998899
DTYMK	1.44858e-84	0.688597	1.59408e-29	0.71185
CENPE	2.9367e-85	0.680655	1.17516e-25	0.584528
RFC3	1.89372e-76	0.671719	3.29658e-22	0.580191
NUF2	1.23105e-93	0.668184	3.77287e-36	0.727673
CENPK	7.46818e-84	0.666413	4.52685e-28	0.706106
NASP	2.97914e-54	0.663171	0.000117575	0.326033
SYNE2	4.39592e-52	0.661904	2.32541e-18	0.636057
KNL1	1.35125e-83	0.65866	3.55969e-16	0.348152
GGH	6.66091e-70	0.65109	9.21856e-24	0.572963
CLSPN	2.47057e-79	0.647682	7.11159e-18	0.556534
SPC25	5.89643e-88	0.645899	9.22071e-18	0.448813
UBE2T	1.06034e-75	0.634682	3.31003e-39	0.827766
CENPW	6.85206e-81	0.631125	5.2975e-30	0.554677
NUCKS1	3.62515e-56	0.625484	1.04944e-16	0.576288
GINS2	2.76664e-62	0.622176	1.66482e-19	0.595248
RANBP1	7.44323e-68	0.609945	2.68098e-42	0.851784
KIF22	1.40293e-65	0.605504	2.20295e-19	0.560195
KIFC1	1.54534e-92	0.603579	3.28538e-30	0.456592
CDKN3	4.00004e-70	0.59825	1.67769e-26	0.625212
CKB	4.8474e-29	0.59796	1.58795e-76	1.46979
GMNN	4.20305e-59	0.594223	6.14467e-23	0.50861
ESCO2	3.96634e-83	0.589695	3.52645e-32	0.586807
DNMT1	5.39226e-47	0.58437	1.93791e-05	0.316589
LSM4	1.67489e-69	0.578966	7.76844e-34	0.764307
APOLD1	6.84731e-63	0.578337	1.5965e-25	0.53364
ECT2	3.84499e-74	0.577512	1.0739e-12	0.2689
MT2A	6.79204e-22	0.575976	9.37533e-36	1.31159
HMGB3	2.9634e-62	0.574994	3.46764e-68	1.07621
H2AZ2	1.16637e-56	0.571633	1.33424e-41	0.822591
CKAP2L	9.11338e-87	0.569555	1.38761e-30	0.374958
UBE2S	1.46475e-59	0.569431	8.84794e-10	0.498444
HMGN1	5.63441e-66	0.567387	3.53236e-58	0.874021
RAD21	1.31414e-40	0.56321	2.15556e-09	0.469861
BUB3	1.22581e-45	0.56199	2.43881e-14	0.554074
CENPM	3.35424e-75	0.558688	3.2676e-17	0.419744
MXD3	3.76452e-80	0.558019	6.26111e-28	0.494087
NUSAP1	3.97294e-85	0.557819	2.73884e-36	0.676803
PKMYT1	2.71756e-89	0.5545	6.94645e-26	0.35838
WEE1	1.43645e-46	0.546681	2.22888e-08	0.338877
CCDC14	1.80516e-37	0.545784	8.72121e-13	0.512559
SGO1	2.36778e-83	0.545666	5.75579e-37	0.627743
ANP32E	3.79488e-51	0.536777	6.52247e-43	0.946469
NSD2	1.03922e-38	0.536533	8.22602e-14	0.455061
ARL6IP1	4.96051e-42	0.535362	3.82258e-09	0.370283
C21orf58	1.02213e-73	0.534959	1.41848e-23	0.474182
ATAD5	2.012e-51	0.534913	2.56333e-15	0.589866
RTKN2	1.13565e-66	0.532275	1.05308e-28	0.370404
NDC80	4.20773e-88	0.531535	6.27963e-25	0.416561
E2F1	2.15358e-67	0.531246	1.02584e-16	0.342636
FANCI	1.66043e-56	0.531052	2.53455e-09	0.276057
CARHSP1	9.05557e-30	0.530262	2.55047e-10	0.491132
PHF19	7.21378e-57	0.529324	1.18497e-13	0.39301
LMNB1	3.36596e-44	0.526727	1.68266e-22	0.674564
DBF4	4.81521e-48	0.524128	1.68291e-23	0.667205
TK1	1.54534e-92	0.523185	9.04502e-27	0.348768
CCNB1	6.04916e-53	0.516831	9.84649e-19	0.5076
PRR11	7.46182e-67	0.51659	7.79318e-36	0.647488
UHRF1	1.20861e-67	0.513667	1.54631e-24	0.499611
SPC24	6.55069e-84	0.512944	8.75947e-28	0.420097
USP1	1.30415e-36	0.512405	5.52851e-20	0.647555
FOXM1	1.1744e-74	0.512047	8.1979e-29	0.637976
CKS1B	1.07799e-52	0.512033	1.89691e-65	1.02212
TACC3	1.06274e-74	0.509416	5.25097e-21	0.399525
NUDT1	9.62838e-42	0.505988	5.91961e-11	0.409315
CDCA5	5.10104e-79	0.498844	2.3603e-30	0.520401
SNRPB	2.03535e-36	0.49713	4.50564e-26	0.712397
ASRGL1	2.03089e-39	0.492827	0.000249689	0.272898
NCAPG	6.38479e-71	0.492318	3.93754e-19	0.367232
BARD1	1.56056e-35	0.491252	1.20425e-20	0.57988
DIAPH3	2.30607e-59	0.490073	1.75266e-10	0.407465
SRSF2	3.57118e-37	0.48831	0.000130949	0.284615
WDR76	4.04125e-55	0.486462	2.41095e-12	0.359996
PSRC1	1.09718e-49	0.486276	6.00652e-21	0.499894
RACGAP1	9.92127e-57	0.485054	4.29485e-22	0.482427
FBXO5	1.89678e-54	0.483533	1.35533e-20	0.535479
DNAJC9	1.32313e-43	0.482066	7.29943e-18	0.492744
DDX39A	1.2708e-33	0.481579	9.99437e-10	0.432824
CCDC18	4.69989e-46	0.480713	8.69219e-11	0.365537
TMEM106C	1.61452e-40	0.480448	4.85538e-07	0.360089
CENPH	1.45055e-54	0.476871	8.63291e-29	0.680178
SAE1	1.64554e-43	0.474115	9.267e-08	0.347546
MCM5	8.92369e-47	0.472377	3.82258e-09	0.352484
BRCA2	2.03786e-62	0.470349	2.31372e-17	0.513163
KIF15	5.03819e-70	0.468323	9.29405e-20	0.305184
FEN1	4.76026e-45	0.465551	7.77245e-15	0.417358
CCNB2	2.40544e-61	0.46534	5.82841e-18	0.480227
CDCA3	2.54265e-66	0.465093	1.89877e-30	0.443295
MAD2L2	1.43117e-34	0.46474	3.17082e-10	0.476981
MACROH2A1	8.80371e-30	0.458026	4.10031e-19	0.553723
PHGDH	2.72523e-25	0.456687	5.42638e-05	0.251567
FANCD2	4.27823e-64	0.454981	6.72084e-14	0.30892
RFC4	2.31159e-44	0.454591	4.88191e-14	0.390561
LSM5	1.11708e-33	0.454554	7.49299e-32	0.835462
VRK1	2.08311e-42	0.453591	2.12042e-14	0.398868
PSIP1	7.55217e-39	0.452866	1.45938e-15	0.505251
CCNA2	4.53556e-72	0.448669	2.45673e-32	0.529292
SUGP2	3.5631e-27	0.440753	1.87848e-11	0.460603
BUB1B	4.14652e-71	0.439537	4.98712e-17	0.335899
MYBL2	1.09758e-72	0.43854	3.89305e-22	0.468257
ANAPC11	8.08008e-34	0.437391	3.82133e-13	0.529494
CMC2	5.78339e-19	0.437198	8.99412e-05	0.280415
MCM3	7.47902e-44	0.434717	5.19256e-12	0.360372
LSM3	2.02073e-31	0.42918	5.69357e-10	0.46616
RPA3	1.86891e-41	0.429092	2.61752e-20	0.512561
SMC1A	7.98106e-23	0.427277	4.16447e-05	0.289666
KIF14	5.2556e-66	0.42026	4.10736e-12	0.252979
BRIP1	3.79725e-47	0.418437	7.42963e-10	0.414916
CALM2	1.22281e-25	0.416438	1.66573e-19	0.605164
RFC2	8.97093e-38	0.414623	1.38621e-07	0.267188
TMEM97	8.94437e-30	0.411563	7.7105e-08	0.296553
CDT1	5.86329e-61	0.408682	9.40266e-16	0.264055
DTL	5.79073e-59	0.406812	8.33046e-09	0.252331
MELK	3.23844e-77	0.406633	5.1039e-23	0.293553
XRCC2	2.82323e-50	0.404416	6.82829e-16	0.351958
RRM1	2.26823e-35	0.401213	4.84793e-08	0.296153
LGALS1	3.18772e-16	0.400914	1.46108e-55	1.80829
ZNF367	5.74596e-65	0.397983	3.30674e-23	0.338153
BRCA1	2.60184e-47	0.391865	2.01902e-15	0.412509
NCAPG2	3.38189e-45	0.388718	1.87571e-12	0.347832
CDCA7	1.71662e-33	0.386919	3.45908e-07	0.299914
SRSF10	3.71195e-21	0.384096	6.64434e-08	0.374721
CCDC167	7.49902e-26	0.383761	2.26156e-06	0.369928
PXMP2	2.60039e-22	0.382771	8.05036e-08	0.386145
HJURP	1.94356e-64	0.381192	1.57899e-22	0.336162
SKA2	2.75944e-22	0.380706	1.53323e-10	0.401171
LIG1	7.22448e-44	0.378828	6.43518e-15	0.441394
SHCBP1	6.09357e-59	0.378126	7.79371e-16	0.308603
CRNDE	7.31752e-19	0.377429	1.3968e-25	0.785122
ARL6IP6	1.67903e-22	0.376644	7.41591e-16	0.534644
CCDC34	6.60413e-44	0.374974	1.48052e-37	0.709526
KNSTRN	6.33016e-35	0.369384	3.74681e-13	0.385209
RANGAP1	1.8204e-27	0.368555	9.42125e-08	0.335263
YWHAH	5.38336e-21	0.36613	2.06389e-12	0.560161
CDC20	4.10882e-49	0.366099	1.81631e-39	0.589235
SMC3	2.12807e-18	0.365004	1.10732e-06	0.288987
CEP57	1.09448e-16	0.363165	9.69854e-06	0.339158
HP1BP3	9.86612e-19	0.360615	3.92106e-11	0.455768
CHEK1	3.90174e-39	0.356095	4.4112e-09	0.309822
FANCA	4.38689e-32	0.355136	6.55577e-12	0.443116
ACYP1	3.00212e-31	0.349247	2.99764e-15	0.391704
RAN	1.69807e-29	0.348686	2.73273e-06	0.316491
JPT1	2.37771e-25	0.348101	2.74947e-12	0.468352
TROAP	1.29202e-58	0.34678	1.9914e-16	0.25394
CHAF1A	1.46156e-34	0.344347	7.08194e-15	0.397217
MCM10	1.04064e-52	0.341207	3.16186e-19	0.42174
CENPN	4.08627e-45	0.34092	2.27277e-29	0.435407
SPAG5	4.92222e-55	0.339532	2.74647e-20	0.306111
SRSF7	2.55358e-14	0.338127	3.94341e-11	0.41181
HDGF	7.5685e-23	0.337267	0.000104222	0.292796
SNRPG	8.9737e-36	0.336902	9.37577e-39	0.774378
HNRNPUL1	1.1272e-23	0.336072	3.36745e-07	0.398635
KIF5B	9.76469e-16	0.335659	2.88506e-08	0.41169
H1-10	1.09128e-09	0.330818	6.27241e-08	0.458078
PHIP	9.73198e-13	0.328617	4.59192e-05	0.28538
DEPDC1B	2.88211e-48	0.328257	1.2361e-20	0.357867
ZNF738	3.58727e-15	0.327354	1.95848e-05	0.306037
AHI1	2.75724e-10	0.325236	5.51103e-05	0.256514
MAZ	5.7595e-23	0.324391	2.28089e-05	0.339796
AURKA	5.93961e-41	0.322594	2.58413e-18	0.355713
SPDL1	4.94715e-27	0.320718	2.72953e-07	0.256911
DSN1	1.2865e-36	0.316464	8.45419e-13	0.30938
TYMSOS	3.59006e-34	0.315124	5.8392e-15	0.303854
TMEM237	7.24289e-19	0.314242	4.1484e-12	0.39358
CKAP5	1.48134e-14	0.314241	0.000963874	0.270592
GPX4	2.79146e-25	0.3132	6.0026e-10	0.41332
ANP32B	6.50903e-09	0.309564	8.22588e-29	0.861427
DCXR	8.70627e-12	0.309187	7.02524e-07	0.413142
PEG10	1.53664e-08	0.303888	9.77065e-05	0.347029
FANCG	3.22772e-30	0.30199	2.28532e-09	0.263633
TTK	8.61152e-50	0.301895	3.17722e-15	0.276421
CEP135	1.44863e-25	0.301117	2.7338e-11	0.302903
GNG5	3.09817e-15	0.298677	3.53509e-49	0.998835
CIP2A	3.70291e-36	0.296884	2.81262e-17	0.377571
CENPJ	3.52656e-21	0.296348	1.59241e-07	0.317883
PSMC3IP	2.07675e-39	0.295838	1.48237e-19	0.374396
CKLF	1.20674e-20	0.293908	7.78948e-06	0.301389
SAC3D1	1.1375e-23	0.293892	2.09315e-07	0.299817
RBMX	1.47587e-14	0.29273	1.49994e-25	0.624117
ERH	2.8174e-18	0.291162	1.59408e-29	0.621166
DYNC2I2	1.49436e-23	0.288815	4.20314e-25	0.558039
ASF1B	3.01597e-51	0.286632	6.47769e-16	0.340694
FUZ	2.80794e-18	0.284775	2.15811e-07	0.28551
TUBB6	2.49345e-35	0.282188	3.5161e-24	0.428294
DLEU2	2.55981e-11	0.280861	1.09993e-05	0.326654
PLK1	2.46601e-31	0.280404	1.45395e-15	0.329667
RHEB	1.91826e-21	0.280381	1.13963e-17	0.544754
SUPT16H	4.38004e-12	0.280094	2.41778e-08	0.350584
CENPA	4.66576e-49	0.279999	2.52063e-20	0.27703
TFDP1	1.94362e-14	0.279582	2.57156e-06	0.31471
SKA3	3.30095e-56	0.277084	4.55871e-23	0.357276
CDC25B	1.64728e-19	0.276599	1.38831e-06	0.258705
TUBG1	7.50802e-18	0.276309	7.18138e-08	0.300364
HNRNPAB	1.60241e-07	0.275843	1.41641e-05	0.315414
MZT1	6.9162e-23	0.275553	9.56056e-16	0.484549
GAS2L3	1.27757e-29	0.275495	6.27715e-10	0.358708
PTGES3	1.49267e-17	0.274547	1.10838e-09	0.437306
CBX5	7.70251e-10	0.273529	0.00131691	0.288764
CNTRL	4.267e-15	0.272923	1.10977e-05	0.273573
YPEL1	2.07324e-18	0.272078	3.99462e-11	0.301587
TPM4	2.92645e-06	0.270703	9.6298e-14	0.58806
EXOSC8	4.26296e-12	0.269742	5.80572e-12	0.471717
CBX1	2.38451e-11	0.266674	3.46701e-14	0.599621
CNTLN	2.71254e-14	0.265962	5.31e-10	0.387961
CBX3	3.3863e-10	0.265264	4.91381e-05	0.305719
PTMA	5.05809e-09	0.265087	1.0462e-16	0.562954
YWHAQ	1.43834e-09	0.26503	1.80713e-05	0.34999
PRIM1	1.55387e-20	0.263045	2.07814e-10	0.328851
ZWILCH	2.19976e-27	0.262589	1.12137e-11	0.284558
LBR	4.21214e-11	0.261787	3.97621e-05	0.326618
TPR	4.4499e-07	0.260777	6.74791e-05	0.271547
HES6	1.07308e-06	0.258452	1.1071e-40	1.02905
HNRNPH3	2.20218e-11	0.258344	5.91617e-07	0.351317
FAM111A	3.77494e-21	0.257826	1.32578e-11	0.352258
RNF168	8.47265e-14	0.256754	1.46226e-08	0.329751
HES1	0.000100696	0.256102	2.80703e-60	1.8041
SIVA1	8.7617e-15	0.255262	3.72568e-05	0.327816
MCM2	1.94366e-31	0.2528	3.08911e-10	0.32158
G2E3	1.35374e-12	0.250417	5.47006e-06	0.317396

### Sheet: cGPC vs cAPC DE
Gene	FDR	Log2FC
APOD	2.79603e-42	1.95561
S100B	1.99845e-48	1.81868
BCAN	2.61702e-53	1.73176
SCRG1	1.30787e-64	1.69528
COL20A1	6.38622e-29	1.67796
UBB	8.14771e-19	1.44747
PCDH9	8.49884e-32	1.43246
CNTN1	8.49884e-32	1.38203
PCSK1N	1.69896e-46	1.33534
OLIG2	7.7849e-31	1.28616
CCND1	4.56685e-25	1.25982
CA10	2.03741e-38	1.24497
TNR	3.54192e-21	1.2445
TSC22D1	1.66564e-41	1.23746
LRRC4C	1.48151e-30	1.21986
TTC9B	1.84762e-35	1.17453
C1QL1	9.60984e-19	1.15509
BAALC	1.74581e-48	1.12482
THY1	3.45402e-26	1.12469
SOX2-OT	1.92375e-30	1.09207
SIRT2	2.20857e-35	1.08925
SOX6	3.12567e-15	1.00795
LHFPL3	8.65109e-25	1.00442
CADM2	5.618e-18	1.00294
GRIA4	5.57443e-17	1.00226
IGSF21	1.04166e-27	0.992554
LRP1	3.87641e-14	0.950644
GRID2	8.3119e-11	0.943717
MMP16	8.00244e-13	0.937676
NTRK2	7.36959e-22	0.925946
ALCAM	3.18557e-18	0.921867
LUZP2	2.30877e-18	0.919027
ATCAY	1.10578e-16	0.916209
SULF2	1.14603e-18	0.912319
SCD5	6.56316e-17	0.910229
COL9A1	5.68916e-17	0.904569
ITM2C	6.94143e-22	0.897791
OLFM2	3.5086e-19	0.882215
PHLDA1	3.34178e-19	0.880957
VCAN	4.04684e-13	0.880467
NKAIN4	1.19933e-15	0.870263
EPN2	1.13277e-22	0.86952
SLC22A17	1.03319e-17	0.857626
PLLP	1.84658e-18	0.84736
GPM6A	1.67802e-22	0.840171
PLEKHH2	4.42566e-13	0.821856
ASB3	1.34186e-28	0.819342
KHDRBS3	1.64587e-13	0.804526
FGF12	1.15403e-29	0.797147
METRN	3.05783e-17	0.786067
GRIA2	2.53538e-11	0.782894
TSPAN7	1.00264e-18	0.780337
ARL4A	1.45128e-14	0.760763
KIF1A	4.5779e-16	0.757622
SOX10	1.36047e-16	0.753641
BAMBI	1.95875e-23	0.748613
NXPH1	5.22292e-19	0.74717
SLC44A1	3.86216e-17	0.745957
B3GAT2	5.40425e-18	0.740204
ENSG00000289612	6.41203e-11	0.736168
EEF1A2	2.25947e-35	0.732731
ADGRL3	7.13058e-10	0.718983
COL9A2	8.69502e-19	0.717974
NTRK3	1.03097e-11	0.716175
BEX2	8.5742e-12	0.704194
PDGFRA	2.11646e-14	0.695284
TAOK3	6.42836e-12	0.693331
BCAS1	3.62819e-07	0.693292
CPE	4.68807e-14	0.692236
ACAP3	8.67357e-11	0.692133
STMN4	6.17913e-13	0.689898
PCDH17	3.20765e-11	0.670174
ARPP21	2.32311e-08	0.655564
DLL3	7.82481e-05	0.646394
SNX22	5.03838e-11	0.639237
CCDC50	9.63549e-10	0.633129
PTPRZ1	1.81948e-13	0.631382
DNER	1.58437e-14	0.630553
NLGN3	1.84176e-11	0.626719
COL9A3	3.37351e-09	0.62183
BRINP3	3.52922e-16	0.615332
PGRMC1	3.94198e-10	0.608215
SLC25A5	1.54246e-10	0.606886
SELENOW	2.56951e-13	0.606502
PLPPR1	1.98968e-08	0.603419
ELMO1	1.41987e-18	0.603213
GNG3	5.14969e-19	0.600866
TTYH1	5.1658e-13	0.599581
CD82	1.05934e-08	0.598973
DPP10	8.7784e-12	0.598963
GNG2	7.31916e-14	0.594673
DNM3	2.01885e-09	0.594333
FEZ1	6.29277e-08	0.592843
RAB31	2.60556e-10	0.591105
EIF4A2	3.58467e-13	0.590839
RAMP1	2.41154e-10	0.590714
C4orf48	2.31899e-08	0.590322
ANKRD28	6.69588e-11	0.590256
COTL1	3.09115e-16	0.589557
FGFR1	3.20666e-08	0.589374
TIMP2	6.56177e-09	0.587098
SCG3	6.52754e-08	0.586978
NPDC1	3.18161e-09	0.586763
BASP1	9.50083e-08	0.586497
NSG2	3.23871e-12	0.584162
CISD1	1.62835e-16	0.580102
COL11A1	8.71046e-06	0.579788
MIF	5.93074e-16	0.571649
CXADR	6.9155e-15	0.568859
BEX1	2.15978e-10	0.565602
LYPD1	2.91461e-26	0.565498
ATP6V0E2	4.50397e-11	0.563067
APP	3.26694e-10	0.558437
HMGA1	2.55601e-16	0.55769
SCN1A	0.000114774	0.553904
LINC00511	3.34596e-13	0.552636
GAP43	4.25514e-13	0.549607
POLR2F	5.04322e-16	0.542177
TM4SF1	7.4958e-15	0.541454
FBXO7	1.94799e-14	0.540909
SEMA3E	5.12725e-20	0.539949
UGT8	1.14525e-14	0.539702
NAV1	1.06794e-06	0.537488
LINC00632	5.67604e-06	0.533227
MPZL1	9.40822e-08	0.531832
KIZ	2.1311e-09	0.531476
MYT1	2.31394e-08	0.530245
ENSG00000288765	8.25096e-09	0.530199
SLITRK2	4.43162e-10	0.529263
OPCML	9.04905e-12	0.525661
GPR155	2.44469e-09	0.525621
KCND2	9.64881e-09	0.521154
RTN3	2.93657e-09	0.520048
NENF	7.66968e-12	0.519228
KIF13A	1.90189e-06	0.517078
NRXN2	6.72198e-07	0.51563
HSPA8	2.03689e-09	0.515402
RNF145	5.49875e-09	0.514324
OMG	8.59094e-11	0.513903
CTTNBP2	7.24458e-06	0.513273
ABHD2	1.66458e-06	0.511845
GRIA3	2.57058e-06	0.510925
VKORC1	1.11008e-10	0.50608
TMEM59L	3.95394e-09	0.50324
PRNP	1.3602e-07	0.503198
NAXE	7.95246e-10	0.501461
PCDH7	4.2085e-10	0.498327
CDH13	1.71406e-17	0.498189
ACTB	1.63844e-11	0.498085
C2orf27A	1.70939e-12	0.497859
CALM1	3.83594e-08	0.49758
NTNG1	2.34841e-09	0.492516
SEPTIN8	8.29875e-08	0.492061
SHC3	1.11869e-07	0.491033
ANK3	1.07987e-10	0.489791
C2orf80	3.45446e-12	0.488282
NKX2-2	4.48432e-07	0.48489
SNRPN	2.26986e-16	0.483351
PDLIM5	1.41748e-10	0.481307
OLFM1	1.78434e-09	0.481163
UGDH	1.34737e-14	0.472249
ANKS1B	1.86302e-16	0.472122
SEMA5A	2.699e-05	0.472074
MT-ND2	5.67604e-10	0.470467
DSTN	6.94433e-07	0.468724
ERBB4	9.61444e-06	0.466078
CALCRL	7.60101e-12	0.465918
TRIO	7.1098e-05	0.465701
NOVA1	2.41154e-10	0.465267
CMTM5	4.02949e-12	0.464001
RBPJ	4.75463e-06	0.460934
REV3L	5.36497e-06	0.460508
ENSG00000274265	1.94558e-06	0.457895
LINGO1	6.5434e-07	0.456766
ASAH1	4.71616e-08	0.456719
SAPCD2	2.92604e-06	0.456657
GPC6	2.75652e-05	0.456051
EMP2	2.24141e-05	0.455947
MT-ND1	4.62806e-09	0.455508
ARMCX3	2.28228e-07	0.453866
SPARC	3.2772e-06	0.451694
BEX5	4.56838e-09	0.448698
SYNE1	0.000621649	0.447044
NUP42	5.2318e-07	0.446882
CSPG5	4.76884e-05	0.442159
APLP1	2.41864e-10	0.441191
SHISA4	4.41044e-10	0.440619
TSPAN13	9.73151e-10	0.440571
ARL2BP	1.33417e-07	0.439572
TXN	4.58108e-07	0.438852
KIF5C	0.000220794	0.438742
SELENOT	6.28924e-07	0.434685
SCN3A	1.4414e-06	0.431514
NTM	3.44934e-05	0.430593
RBBP7	3.24076e-08	0.430473
SPATA6	6.78013e-05	0.430371
ST3GAL5	2.98397e-07	0.430342
HIP1R	4.75463e-06	0.421867
ATP1B1	1.20403e-05	0.420484
RHOC	5.58651e-06	0.418865
TRAF4	2.99172e-05	0.418391
PDE4DIP	9.64881e-09	0.417446
CCDC28B	6.87031e-11	0.414559
PKM	6.31378e-10	0.41241
PLD3	8.64584e-07	0.410783
CNRIP1	5.27272e-10	0.40843
PCBP4	2.04865e-08	0.407856
PPP3CA	6.06826e-09	0.407133
RAP2A	3.84604e-07	0.406492
APLP2	3.56568e-07	0.40621
NAV2	1.69978e-06	0.405747
SPTAN1	0.000177091	0.404644
CNP	1.78456e-05	0.402899
TMEM160	2.78699e-09	0.40144
TSC22D4	0.00207758	0.401038
NRCAM	0.00136805	0.400533
COX6A1	2.36849e-08	0.400218
CACNA1A	0.00109831	0.399979
SERPINE2	0.000771297	0.39839
ENO1	0.000169339	0.394558
AFAP1L2	1.27156e-09	0.394466
MAGEH1	2.86558e-06	0.393657
PEA15	2.09306e-05	0.390348
BSG	0.000289322	0.390105
NUCB2	1.49204e-09	0.389727
NLGN1	5.50289e-05	0.388685
PPIF	4.43871e-08	0.38847
KLRC2	4.44679e-17	0.387004
HSP90AB1	7.89663e-08	0.385667
HNRNPD	2.72494e-06	0.385171
MYO5A	0.000733895	0.385104
PLOD2	5.28444e-09	0.384136
NCALD	1.682e-06	0.382511
CACNG4	0.00173234	0.381802
SNTG1	0.000182797	0.381467
GPC1	2.98433e-05	0.380633
LAMA4	3.30233e-08	0.380626
SLC2A13	0.000388528	0.379522
NDUFB8	6.21922e-05	0.37884
PLPPR5	1.00016e-09	0.378491
NT5E	6.56177e-09	0.37699
CASK	2.14825e-06	0.376622
TPM1	5.35276e-05	0.374962
DNAJA1	6.11933e-06	0.374205
SLC25A4	4.24198e-05	0.372178
CRMP1	1.87255e-05	0.371809
RALYL	5.1203e-16	0.370065
RAB6A	0.000226862	0.369669
FUS	5.26993e-08	0.369073
C1orf21	0.000349012	0.36756
ZCCHC24	0.00148422	0.367101
BEX4	8.13117e-05	0.365693
MCM4	2.34001e-05	0.365516
TMEFF2	3.48662e-18	0.364495
SPRY4	0.00010335	0.364449
PPP1R12A	9.91579e-06	0.36381
ZMAT3	3.37616e-06	0.363731
LRP6	0.000344293	0.36371
JPH4	1.46484e-09	0.363354
PPP2R2B	1.51384e-08	0.363018
SNAP25	4.51588e-05	0.362284
KIFC3	8.96287e-10	0.362198
SEC11C	2.19942e-10	0.360917
PLAAT1	6.39916e-06	0.360852
PLAT	5.27792e-10	0.360126
ENSG00000260664	0.00705497	0.359251
TKT	3.34785e-07	0.35901
ITGAV	0.00155965	0.358887
ANXA6	2.44432e-07	0.358432
DDAH1	1.43483e-06	0.358379
SYT11	0.000283629	0.35801
TMEM59	0.00486648	0.356576
MTSS2	7.21528e-05	0.356466
SBDS	6.06067e-05	0.35573
KCNQ2	7.19078e-05	0.353805
LAGE3	1.43483e-06	0.353566
B4GALNT1	1.29939e-06	0.351603
ELAVL3	0.00300667	0.350979
SARAF	3.85719e-05	0.350614
ACTG1	2.95692e-07	0.350493
MT-ND4	8.19264e-07	0.350401
ERBB3	2.02523e-05	0.349874
RAMP2	6.36775e-08	0.34983
ITM2A	9.77635e-08	0.349189
ST3GAL6	5.39035e-09	0.34834
VDAC1	4.12476e-06	0.348111
AP2M1	4.00319e-06	0.346451
PGM1	1.47504e-09	0.344042
AAK1	0.0002519	0.343837
MEF2C	2.19369e-05	0.343468
ATP2B4	0.000237642	0.343351
ITGB8	0.00116979	0.340266
MCM7	4.34764e-10	0.339853
KPNA2	0.00549776	0.338762
ATP6V0E1	6.82435e-05	0.33876
VAPA	4.81673e-05	0.33874
TMEM9B	0.000133177	0.337777
USP24	0.000489381	0.33752
NASP	1.02631e-05	0.337138
ATP5MC1	4.74552e-05	0.337006
SDHA	6.2596e-07	0.336654
TMX4	2.18367e-05	0.336192
ATP6V0B	0.00130933	0.335926
UBC	1.16728e-05	0.335749
LNX1	1.84251e-08	0.335503
GUK1	6.70058e-07	0.33505
OAT	0.000185336	0.334819
MT-CO3	7.51717e-06	0.334655
SMAP2	4.22916e-05	0.333987
STK32B	7.67378e-08	0.333728
PGAM1	1.23541e-05	0.332137
MT-ATP6	1.51471e-05	0.331971
FAM177A1	0.000247304	0.331939
EIF4EBP1	7.20819e-06	0.331928
ATP5F1B	0.000142412	0.33189
PDIA6	0.000208997	0.331174
SRSF8	4.10114e-11	0.330526
LY6E	0.00424061	0.330189
ATP1B3	0.00111322	0.330119
AKAP12	0.000226862	0.330092
MARCKSL1	7.93357e-05	0.330091
GLRX5	1.18311e-08	0.329735
USP11	0.00163853	0.329609
CLASP2	0.00686453	0.329474
NME3	1.05969e-05	0.329107
MCAM	0.000425133	0.329102
ASTN1	2.34829e-05	0.326501
PCSK7	0.000857558	0.326369
SH3D19	5.74778e-05	0.326034
PRRX1	0.000185336	0.325677
HDDC2	2.36392e-07	0.325062
ARFGEF3	1.73171e-05	0.324741
ADD3	0.000500308	0.324611
KCNIP1	5.37081e-21	0.324453
TNK2	0.000875727	0.323744
PREX2	0.00112544	0.323047
IDH1	0.000342126	0.322906
ATP5F1A	2.65475e-05	0.322292
TMEM121	9.32731e-05	0.32171
NCAM2	0.000216128	0.321292
FNIP1	7.48472e-05	0.321268
FERMT1	0.00235844	0.32063
KIF11	0.00848758	0.320421
ITGAE	8.34347e-05	0.320169
PPM1K	7.93357e-05	0.319552
MARCHF1	9.04905e-12	0.31913
SV2A	0.00181561	0.318873
MTSS1	0.00455754	0.3173
VAMP2	0.000120795	0.316857
FARP2	0.000260159	0.315954
NETO1-DT	0.000134281	0.315202
GNAS	1.32095e-05	0.315104
RAB2A	0.000266937	0.314471
OAZ1	4.69625e-05	0.314133
KANK1	3.69605e-05	0.31223
DEGS1	0.00492561	0.310676
CELF5	1.1062e-05	0.310536
TCEAL2	8.89813e-06	0.310009
BCAT1	1.09681e-05	0.309983
GNAL	6.16046e-06	0.309668
IGSF9B	0.00284081	0.309577
ECT2	8.51388e-06	0.308612
COX7A2	1.45359e-09	0.307706
LIMA1	5.05159e-05	0.306322
NDUFA1	0.00378325	0.305757
THSD7A	0.000995626	0.305227
MT-ND5	0.00156759	0.304988
GLTP	6.07014e-05	0.304608
MYL6	3.88598e-05	0.304468
PPP1R9A	0.00158232	0.304434
TMEM30A	5.48968e-05	0.304366
PPP2R3B	0.00302019	0.304193
RASSF8-AS1	0.000210453	0.303575
HES4	8.09101e-05	0.302889
BCHE	0.0011336	0.30152
NLGN2	0.00208707	0.301476
HLA-A	0.00696862	0.301433
PODXL2	0.00417439	0.300246
CRTAC1	2.34829e-05	0.299778
TUBB4B	0.00014585	0.299539
NT5C3B	2.21472e-05	0.299513
CCDC85B	0.00599301	0.299497
LRRTM4	3.04384e-05	0.299228
AIG1	0.000126786	0.298746
RIN2	1.06143e-09	0.298408
DOCK9	9.89828e-07	0.297535
LPL	1.20758e-09	0.297505
FIS1	8.33346e-05	0.29667
TIMP4	1.31319e-05	0.295894
RHBDD2	1.13771e-05	0.295863
CHDH	0.00248791	0.295739
NTN1	0.000417041	0.295476
ARL6IP5	0.0012582	0.2945
LDHB	6.57364e-07	0.293973
RNF144A	1.07795e-05	0.293419
PLPPR2	3.62124e-09	0.293107
GALNT13	5.75528e-07	0.293001
MAGI2	0.0036324	0.292541
CTSB	3.25447e-05	0.291969
COX8A	3.42248e-09	0.291332
PPP2R1A	0.000363067	0.291177
CLSTN1	6.24639e-05	0.291009
SPOCK2	4.94291e-05	0.290987
CAP1	3.26054e-06	0.290708
PTN	0.00327541	0.290629
PDZD2	0.000266937	0.29061
FKBP1A	2.12984e-05	0.290047
APBB2	0.000134997	0.289812
TECR	0.00424835	0.289679
PGP	0.000602028	0.288614
SPCS2	6.28945e-05	0.288317
TMEM163	2.92701e-10	0.286785
PPP1R14C	5.49092e-10	0.285607
MIDN	0.00372751	0.28522
HNRNPL	0.00088805	0.283889
CLCN3	0.00490261	0.282968
ABAT	0.000295257	0.282879
EEA1	0.00268366	0.282404
AKR1B1	7.20819e-06	0.282052
FCHSD2	0.00212208	0.28173
CRISPLD1	0.000153914	0.281599
SAT1	0.00327505	0.281396
MTCH1	0.000384616	0.280577
MDH1	0.000409674	0.280496
ZNF385D	8.17544e-08	0.280308
TUBB	0.00117138	0.279896
MLLT11	0.000186251	0.279144
TMEM54	0.00289482	0.277485
GAL3ST1	3.35262e-10	0.276641
CEND1	1.83644e-12	0.276461
COX17	0.00127246	0.276426
FAM133B	0.000648059	0.276199
CREBZF	0.00891146	0.276114
LMO1	2.95999e-05	0.276083
CADM4	0.00756419	0.275917
GRB14	4.07828e-12	0.275838
IDH2	3.9829e-05	0.275027
CTSD	0.0064731	0.27491
MARCHF6	0.00134305	0.274867
CD47	0.00823203	0.274305
EVL	0.000167484	0.273984
PDE6D	1.83351e-07	0.273916
PPP2R2A	0.00277251	0.273583
MIR181A1HG	0.00113285	0.272646
RIMS2	3.32547e-06	0.272264
SMC2	0.000188415	0.272154
KAZN	0.00457247	0.27193
FHL1	0.00216441	0.271765
CD320	9.64676e-05	0.271512
HM13	0.00391017	0.271278
REEP2	5.09631e-05	0.270922
DNM1	0.000123013	0.270096
FIP1L1	4.07449e-05	0.270067
TNFRSF21	3.01056e-12	0.269426
GRIK3	0.00115979	0.267938
TIMP1	0.00159818	0.267859
DNMT1	5.31182e-08	0.267781
STXBP1	5.36497e-06	0.266981
FAM13A	0.000153318	0.266403
TMBIM6	0.00157525	0.265847
PDIA3	0.00594709	0.265663
BRD7	0.000227146	0.264908
NFASC	0.000277155	0.264456
GUCY1A2	0.000218997	0.264348
MPC2	0.00354932	0.264243
MT-ND3	0.00099973	0.26359
OS9	2.64016e-05	0.263586
DOCK10	0.0020838	0.26322
CLTA	0.00974449	0.263085
GNG7	0.00181525	0.262665
SPCS3	0.00824803	0.261123
VSTM2B	2.91654e-07	0.259567
ATP1A3	3.81038e-05	0.259477
MXRA7	0.00719926	0.259455
YWHAB	0.00217686	0.259338
OPHN1	0.00430684	0.259328
ABHD14A	2.61789e-05	0.25921
TAF1D	0.00162712	0.258825
GTF2I	0.00532207	0.258693
DLGAP1	0.00813053	0.25819
SMCHD1	0.000927025	0.257857
HOXB2	9.4945e-13	0.257569
ZWINT	0.000772524	0.257054
LINC00623	1.29592e-07	0.256877
CHGB	0.000875727	0.256493
COL6A1	0.00862943	0.255899
MYCBP2	0.000220794	0.255627
ICA1L	0.00424835	0.25553
FANCI	5.20663e-05	0.254995
PLCB4	0.00249218	0.254981
ATOX1	0.0059324	0.254864
COL16A1	3.2417e-05	0.254778
APOO	8.97318e-05	0.254177
ACADVL	0.000178383	0.253868
CBX6	0.00271843	0.25375
CCND3	1.20623e-06	0.25338
GIPC1	5.40257e-05	0.253295
SLC38A1	0.00866363	0.253173
RSBN1L	0.00300667	0.252754
CLPTM1	0.00193453	0.252584
SRM	0.000523031	0.251336
UBE2E2	4.50915e-06	0.251032
CHASERR	0.000139443	-0.250466
H2AZ2	0.00333085	-0.250958
PAK3	0.00516132	-0.25098
CPNE2	0.00461587	-0.251273
C8orf88	1.18492e-05	-0.251453
TCEAL7	8.42117e-05	-0.25153
IFI16	0.00104511	-0.25161
UBL5	0.00426584	-0.252307
FAM107B	0.00116675	-0.252973
SSR3	0.00542436	-0.253947
AQP4	1.20041e-09	-0.254428
SSBP2	2.09563e-05	-0.254477
TRIP6	8.85459e-07	-0.255633
PLXNC1	6.81688e-06	-0.257754
ELOVL2	7.89993e-16	-0.259143
COPG2IT1	0.00928096	-0.260299
H2AZ1	0.00033575	-0.262013
TRIL	5.20569e-07	-0.262295
NMT2	2.28849e-08	-0.26232
CASC9	1.3708e-06	-0.262374
BMP7	0.00320581	-0.26332
AK4	3.26587e-10	-0.264396
DOCK7	7.63867e-11	-0.265272
INTU	0.000252789	-0.265931
FBXW7	1.77255e-06	-0.265941
GSTP1	0.000247717	-0.266738
AK6	9.11659e-06	-0.267088
DYNC2I2	0.0067012	-0.269224
ASXL3	0.000391274	-0.27064
CDCA4	0.00722127	-0.274527
ENSG00000254919	1.40314e-07	-0.27531
GNG11	3.42248e-09	-0.276434
MSI2	7.06241e-05	-0.277551
LRRN3	0.00123647	-0.277994
SYPL1	4.56421e-10	-0.278257
FBL	0.0017546	-0.278469
UACA	2.14167e-07	-0.278733
NDUFC1	0.00344873	-0.279284
RPS28	0.00112795	-0.282342
LINC00461	0.00278742	-0.283057
FXYD1	1.18896e-11	-0.283418
LINC02256.1	1.63073e-08	-0.283516
FGD4	5.19741e-06	-0.284233
ASCL1	0.000438714	-0.284949
MIS12	2.19819e-05	-0.285506
C8orf33	0.00113217	-0.287301
CXCR4	1.72927e-13	-0.287775
RPL7A	0.000101645	-0.287894
LMNA	7.0648e-05	-0.288148
ESD	0.00819304	-0.288962
JAG1	0.000272151	-0.290107
LNPK	0.00101491	-0.290196
NES	0.000571013	-0.290993
DUSP10	2.53456e-09	-0.291463
CUX1	0.00196992	-0.291765
NELFE	0.00462318	-0.295416
TXNDC17	0.00115999	-0.296047
PTMA	0.00118482	-0.297867
MPST	0.00143703	-0.298067
PARP1	0.00287887	-0.301909
PPP4C	0.00276425	-0.302359
PTAR1	0.000299426	-0.302542
RHOJ	5.33888e-07	-0.304124
EMP3	7.12471e-09	-0.304467
PSMB9	2.37827e-06	-0.306322
HMGN1	2.50538e-05	-0.306634
SMIM14	1.01467e-07	-0.306653
TRIM44	0.000536164	-0.306899
CSRP2	2.37174e-09	-0.307044
HSPB1	0.00575082	-0.307476
NDRG2	0.00358714	-0.308485
BEST3	9.24699e-05	-0.309543
RACK1	4.22423e-05	-0.310276
TEAD1	3.18933e-05	-0.310772
ARHGEF2	2.54886e-05	-0.311419
ZNF106	0.000223664	-0.311679
H3-3A	7.82879e-05	-0.311768
ELAVL4	0.000176736	-0.312582
NDUFB10	0.000658843	-0.314833
RPL28	3.77653e-05	-0.315666
TPM4	0.00142949	-0.317358
SNRPE	0.00480079	-0.318611
SNRPF	0.00222021	-0.319386
RPS15	1.01812e-05	-0.319779
RPL3	5.47699e-05	-0.320662
SPRY1	0.000127941	-0.321713
CAMK2N1	0.00235692	-0.323067
CDCA7L	0.000122815	-0.323511
CDK2AP1	0.00657926	-0.324026
ANP32A	0.000266319	-0.324409
CHD9	5.93507e-05	-0.324585
DCLK2	4.9434e-05	-0.325545
CALD1	0.00137908	-0.327816
ERH	2.51106e-05	-0.330004
EIF3H	0.00848527	-0.330182
TET1	5.36497e-06	-0.330348
NSRP1	9.83376e-05	-0.33064
RBMX	2.86761e-05	-0.331387
CBX1	0.00207758	-0.332948
TPT1	2.17805e-06	-0.333973
RAB4A	8.64075e-05	-0.334519
CCDC34	0.00443988	-0.334552
RPL35A	3.52693e-06	-0.338172
ROBO2	2.456e-12	-0.338715
SH3BGRL	0.00822103	-0.339837
TSPAN5	3.37449e-05	-0.339853
PBX1	9.40334e-05	-0.341941
DLL1	1.65357e-05	-0.342368
FAM181A	2.08185e-19	-0.342717
UBXN1	0.00139745	-0.344062
PCDHB16	4.06974e-06	-0.345265
APC	8.22168e-05	-0.345269
B3GLCT	4.29215e-09	-0.345933
RPL18	5.03116e-06	-0.346316
PAX6	6.97258e-10	-0.347119
MAPK1IP1L	0.000268968	-0.348097
RPS2	1.48653e-05	-0.348633
CNN3	0.000876535	-0.350684
FOS	0.00993604	-0.35138
CEP83	7.27461e-07	-0.351657
TMEM158	1.40648e-13	-0.35292
SNRPD2	0.00989277	-0.353629
RPS10	2.11559e-08	-0.354949
TCF4	1.76572e-06	-0.355198
SALL1	1.18314e-11	-0.355683
F2R	7.58095e-11	-0.355797
INSM1	9.12385e-07	-0.361143
TBCB	0.00209674	-0.365851
EIF3E	0.000995626	-0.369465
FOXP1	5.71826e-11	-0.369932
SLC25A26	3.62667e-08	-0.37081
RPLP1	2.09867e-06	-0.374203
PPP1CB	0.000117449	-0.375741
PDLIM3	9.03243e-07	-0.376955
RND3	8.37358e-15	-0.379468
EEF1G	1.62835e-16	-0.379525
FABP7	0.00138223	-0.380581
LSM5	0.0020838	-0.380907
FNBP1L	1.6343e-05	-0.385188
RPS13	3.34648e-07	-0.385763
SUMO2	9.09052e-09	-0.386142
KLF6	3.79919e-06	-0.386227
H2AX	6.74104e-05	-0.387225
RORB	9.9496e-14	-0.387431
SET	3.36203e-05	-0.388899
RPS7	8.38419e-08	-0.38949
MCUB	2.15606e-12	-0.393144
LINC01896	0.000155091	-0.393233
RPSA	8.82758e-08	-0.394815
STMN1	7.38753e-06	-0.396985
RPS16	5.62454e-08	-0.397848
HNRNPA1P48	5.04553e-09	-0.398432
ENC1	6.16804e-08	-0.399195
EHBP1	7.2039e-07	-0.39945
NFIX	6.16046e-06	-0.402898
CITED2	8.5742e-12	-0.403162
RPL10	1.14276e-07	-0.405223
RPL32	3.20666e-08	-0.405725
RPL35	2.51168e-09	-0.407605
CRNDE	0.00054254	-0.407693
ODC1	4.40577e-05	-0.407949
PDLIM1	5.63629e-18	-0.40926
ANP32E	4.37945e-05	-0.409691
BTF3	6.022e-08	-0.409816
CCNI	1.99806e-06	-0.410741
ZIC1	1.81221e-11	-0.411029
PRXL2A	2.58644e-07	-0.413221
TNC	8.53824e-17	-0.413557
SPECC1	3.5447e-06	-0.413625
GAS1	3.05082e-10	-0.415512
ENSG00000239922	2.50269e-11	-0.422229
GAS5	0.0006666	-0.424436
NHP2	0.000256246	-0.425169
SELENOP	3.79703e-10	-0.425725
RPS27A	8.8664e-09	-0.42641
ATP1A2	3.40789e-06	-0.426885
PPDPF	6.18195e-06	-0.429248
RPL36	2.7863e-08	-0.429328
EEF1A1	4.67105e-07	-0.431495
TFDP2	1.57036e-07	-0.432564
UBA52	5.19186e-09	-0.435476
EIF3L	0.000336222	-0.437085
SNRPG	0.000120549	-0.437477
SUMO1	2.74975e-05	-0.440094
MLC1	2.60974e-08	-0.440279
NEDD4L	8.96867e-21	-0.440987
RAB13	2.09067e-08	-0.441331
RPL30	1.62547e-09	-0.442846
TLK1	4.78011e-08	-0.443546
TBCA	6.70133e-06	-0.443956
RPL13	5.65222e-08	-0.444202
IER2	0.000511237	-0.445529
RPL37A	8.63306e-12	-0.446496
RPL27	5.12428e-10	-0.446568
RPL29	2.35651e-09	-0.448338
CEBPD	5.09464e-15	-0.451407
JUNB	0.00523115	-0.451718
MIR99AHG	7.01372e-06	-0.452229
RPS3	1.73875e-10	-0.452831
RPS18	1.75287e-09	-0.453035
RPL24	9.08589e-11	-0.453371
LRIG1	6.0386e-19	-0.454676
ANK2	3.74966e-09	-0.454813
HOMER3	5.26578e-19	-0.455484
RPL41	1.91357e-11	-0.455503
RPL22	1.2684e-10	-0.457397
EZR	1.54909e-09	-0.457533
NREP	2.8002e-10	-0.463194
MMP2	2.45878e-09	-0.463254
RPL26	3.66889e-09	-0.464208
RPS25	2.13999e-12	-0.464235
RPL8	4.10114e-11	-0.469865
SNHG29	2.86797e-08	-0.472702
TUBA1B	3.79124e-06	-0.474175
RPL7	3.68787e-13	-0.475361
RPS11	7.7828e-12	-0.476212
RPL38	3.58467e-13	-0.477892
RPL13A	4.74478e-19	-0.478531
RPL23A	6.75897e-12	-0.479604
RPL11	2.00853e-11	-0.480545
VPS37B	5.65009e-14	-0.480843
RPL14	1.93992e-12	-0.480907
FJX1	3.69397e-12	-0.481974
PMP22	6.94469e-08	-0.485021
RGS16	3.90764e-20	-0.486614
F3	7.97521e-17	-0.486638
NFIB	3.20687e-09	-0.490911
GADD45G	9.99332e-13	-0.493818
RAB3IP	2.3444e-07	-0.493991
RPL34	2.92701e-10	-0.494089
ID1	5.60417e-06	-0.496146
HLA-E	6.18079e-16	-0.497508
SLC1A3	5.43629e-08	-0.499045
RPL9	3.15606e-14	-0.500548
HMGB3	6.13007e-08	-0.501221
DIO2	2.34982e-29	-0.503067
RPS27L	1.4107e-06	-0.503338
TAGLN3	4.79963e-09	-0.504035
POU3F2	1.52436e-10	-0.505798
CKS1B	3.00886e-08	-0.510091
RPL12	6.41203e-11	-0.511413
RPL27A	4.21709e-16	-0.511677
RPS5	5.81286e-12	-0.512955
RPS8	4.4308e-12	-0.513491
EGR2	5.49875e-09	-0.516201
RPL6	2.0623e-12	-0.51661
RPLP0	1.46284e-11	-0.516738
PABPC1	5.77936e-08	-0.517927
TGIF1	3.82405e-13	-0.520547
NOP53	1.20174e-08	-0.522798
RPL10A	4.20289e-14	-0.523035
COMMD6	3.33351e-06	-0.524001
RPL5	2.20936e-13	-0.530431
ANXA5	5.62478e-07	-0.533396
RPS19	1.34067e-12	-0.534429
RPS29	3.15214e-14	-0.535721
RPL18A	5.56965e-12	-0.539924
SNHG32	5.54591e-05	-0.540423
RPS14	2.5463e-15	-0.540599
COLGALT2	1.01148e-14	-0.541754
YBX3	1.32034e-10	-0.542432
TMEM123	1.56338e-08	-0.545486
HEY1	3.78816e-09	-0.54588
FAM181B	1.70548e-08	-0.549399
NEAT1	2.33543e-07	-0.551479
ANP32B	1.67504e-08	-0.551863
SEPTIN7	1.34705e-11	-0.552365
CCND2	1.59818e-06	-0.552914
RPS21	4.21315e-17	-0.558489
RPL21	2.76464e-19	-0.5588
RPS24	3.564e-14	-0.55905
CXCL14	7.06291e-21	-0.560029
RPS17	6.36403e-10	-0.560853
BAZ2B	5.49634e-10	-0.565086
RGMA	4.27622e-18	-0.57301
RPS15A	2.18684e-14	-0.576512
LSM6	1.56371e-11	-0.576542
RPLP2	2.33503e-18	-0.577582
ARC	5.64843e-06	-0.578254
ID4	3.58467e-13	-0.5811
CLIC1	4.23945e-15	-0.58146
SEPTIN11	5.10325e-13	-0.588774
RPS6	1.12153e-20	-0.596277
AP1S2	3.83841e-13	-0.600096
RPS23	5.65773e-16	-0.601481
ZFP36L1	9.89828e-07	-0.604011
DLX1	3.86216e-17	-0.608917
EGR1	6.60873e-07	-0.618002
TCF12	4.7047e-12	-0.623138
RPL39	2.02758e-15	-0.625372
ZFAND6	2.94764e-16	-0.630359
HNRNPA1	1.27331e-19	-0.630603
RPS12	8.41972e-17	-0.634034
RPL37	5.76572e-18	-0.638595
RPL23	7.27578e-16	-0.642788
NFIA	8.1575e-18	-0.647439
RFX4	6.38396e-23	-0.649523
RPL4	1.56957e-20	-0.659402
RPS3A	1.33584e-20	-0.673835
RPS4X	1.03279e-20	-0.690302
RPL36A	6.12258e-23	-0.695242
GNG5	8.67127e-14	-0.700158
HMGN2	1.98074e-25	-0.702812
H1-0	1.17773e-13	-0.70304
RPL31	5.15854e-18	-0.7137
SNHG5	3.36693e-23	-0.714563
MT2A	6.022e-08	-0.735616
ZBTB20	4.11304e-20	-0.738269
KCNJ2	3.93423e-36	-0.740427
GLUL	7.74987e-12	-0.743703
CHIC2	6.41464e-25	-0.761059
HMGB1	1.08443e-32	-0.763502
HES6	1.29484e-16	-0.770597
RPS27	9.91286e-28	-0.776098
PON2	1.95206e-17	-0.7828
SUB1	3.99506e-26	-0.784214
H4C3	3.23409e-09	-0.7868
IGFBP2	4.81198e-12	-0.787574
RHOBTB3	2.23173e-19	-0.790795
RPL17	2.09374e-17	-0.7929
RPS20	5.16189e-27	-0.803574
CDK6	4.24748e-20	-0.810104
ZFP36L2	2.80383e-19	-0.826131
LMO4	8.69502e-19	-0.841261
KLHDC8A	1.19644e-28	-0.85856
HMGB2	3.45402e-26	-0.870673
CKB	3.85369e-24	-0.871831
SOX2	5.91353e-30	-0.876097
CCDC80	4.79556e-31	-0.896854
HOPX	1.69624e-18	-0.925518
EGFR	2.44279e-25	-0.939158
ARL4C	4.863e-31	-0.970768
CD99	6.27861e-39	-1.06766
FABP5	3.01436e-19	-1.08496
BTG2	7.36807e-24	-1.1
KIF21A	6.8872e-39	-1.13177
SOX9	1.01003e-30	-1.14315
SRI	7.6563e-44	-1.1473
DLX2	2.78042e-33	-1.22481
TMSB4X	5.35824e-65	-1.26014
VIM	3.9023e-27	-1.26962
NNAT	1.56857e-23	-1.31945
SOX4	9.38778e-39	-1.3537
PANTR1	2.99809e-42	-1.35748
LGALS1	6.96168e-17	-1.40738
CST3	3.15887e-41	-1.48023
MEST	2.22689e-59	-1.48383
PMP2	7.79476e-74	-1.53737
MDK	3.81777e-45	-1.54396
HES1	6.26842e-32	-1.548
HES5	1.21557e-21	-1.6219
